# Dietary fat promotes antibiotic-induced *Clostridioides difficile* mortality in mice

**DOI:** 10.1101/828939

**Authors:** Keith Z. Hazleton, Casey G. Martin, David J Orlicky, Kathleen L. Arnolds, Nichole M. Nusbacher, Nancy Moreno-Huizar, Michael Armstrong, Nichole Reisdorph, Catherine A. Lozupone

**Author notes:** Department of Pediatrics, Division of Gastroenterology, Hepatology and Nutrition, University of Arizona, Tucson, AZ 85719.

## Abstract

*Clostridioides difficile* infection (CDI), is the leading cause of hospital-acquired diarrhea and emerging evidence has linked dietary components with CDI pathogenesis, suggesting that dietary modulation may be an effective strategy for prevention. Here, we show that mice fed a high-fat/low-fiber “Western type” diet (WD) had dramatically increased mortality in a murine model of antibiotic-induced CDI compared to a low-fat/low-fiber (LF/LF) diet and standard mouse chow controls. We found that the WD had a pro- *C. difficile* bile acid composition that was driven in part by higher levels of primary bile acids that are produced to digest fat, and a lower level of secondary bile acids that are produced by the gut microbiome. This lack of secondary bile acids was associated with a greater disturbance to the gut microbiome with antibiotics in both the WD and LF/LF diet compared to mouse chow. Mice fed the WD also had the highest level of toxin TcdA just prior to the onset of mortality, but not of TcdB or increased inflammation. These findings indicate that dietary intervention to decrease fat may complement previously proposed dietary intervention strategies to prevent CDI in high-risk individuals.

**One Sentence Summary:** A high-fat/low-fiber Western type diet promoted mortality in a mouse model of antibiotic-induced *C. difficile* infection compared to a low-fat/low-fiber diet and chow diet, suggesting that lower dietary fat may be an effective strategy for preventing *C. difficile* pathology.
