## Supplemental Table 3 for "Dietary fat promotes antibiotic-induced *Clostridioides difficile* mortality in mice"

### Sheet: analyte_models_w_diet
analyte	outcome	r.squared	adj.r.squared	sigma	statistic.x	df	logLik	AIC	BIC	deviance	df.residual	nobs	model.adj.p.value	term	estimate	std.error	statistic.y	term.p.value
butyrate	cecum_infl	0.655859	0.594406	1.15651	10.6724	5	-49.887	113.774	124.459	37.4503	28	34	3.27538e-05	(Intercept)	4.04921	0.689794	5.87017	2.59667e-06
butyrate	cecum_infl	0.655859	0.594406	1.15651	10.6724	5	-49.887	113.774	124.459	37.4503	28	34	3.27538e-05	analyte_conc	0.309547	0.476708	0.649342	0.521409
butyrate	cecum_infl	0.655859	0.594406	1.15651	10.6724	5	-49.887	113.774	124.459	37.4503	28	34	3.27538e-05	dietLF/LF	0.830378	0.91265	0.909853	0.370666
butyrate	cecum_infl	0.655859	0.594406	1.15651	10.6724	5	-49.887	113.774	124.459	37.4503	28	34	3.27538e-05	dietWD	0.235185	0.948677	0.247908	0.806014
butyrate	cecum_infl	0.655859	0.594406	1.15651	10.6724	5	-49.887	113.774	124.459	37.4503	28	34	3.27538e-05	analyte_conc:dietLF/LF	0.909739	0.541172	1.68105	0.103876
butyrate	cecum_infl	0.655859	0.594406	1.15651	10.6724	5	-49.887	113.774	124.459	37.4503	28	34	3.27538e-05	analyte_conc:dietWD	0.809707	0.548695	1.47569	0.151184
butyrate	colon_infl	0.393973	0.285754	3.9207	3.64051	5	-91.3965	196.793	207.477	430.413	28	34	0.018541	(Intercept)	8.71365	2.33849	3.72619	0.000871163
butyrate	colon_infl	0.393973	0.285754	3.9207	3.64051	5	-91.3965	196.793	207.477	430.413	28	34	0.018541	analyte_conc	1.81426	1.6161	1.12261	0.271135
butyrate	colon_infl	0.393973	0.285754	3.9207	3.64051	5	-91.3965	196.793	207.477	430.413	28	34	0.018541	dietLF/LF	-1.59063	3.09399	-0.514104	0.611214
butyrate	colon_infl	0.393973	0.285754	3.9207	3.64051	5	-91.3965	196.793	207.477	430.413	28	34	0.018541	dietWD	1.12842	3.21613	0.350862	0.728318
butyrate	colon_infl	0.393973	0.285754	3.9207	3.64051	5	-91.3965	196.793	207.477	430.413	28	34	0.018541	analyte_conc:dietLF/LF	0.154309	1.83464	0.0841085	0.933569
butyrate	colon_infl	0.393973	0.285754	3.9207	3.64051	5	-91.3965	196.793	207.477	430.413	28	34	0.018541	analyte_conc:dietWD	0.881425	1.86014	0.473847	0.639283
butyrate	toxin_A	0.598335	0.486761	7.32029	5.36268	5	-78.3779	170.756	179.002	964.558	18	24	0.00914403	(Intercept)	2.72777	12.3725	0.22047	0.827986
butyrate	toxin_A	0.598335	0.486761	7.32029	5.36268	5	-78.3779	170.756	179.002	964.558	18	24	0.00914403	analyte_conc	-0.763753	8.54521	-0.0893779	0.929769
butyrate	toxin_A	0.598335	0.486761	7.32029	5.36268	5	-78.3779	170.756	179.002	964.558	18	24	0.00914403	dietLF/LF	-8.22554	12.9378	-0.635775	0.532924
butyrate	toxin_A	0.598335	0.486761	7.32029	5.36268	5	-78.3779	170.756	179.002	964.558	18	24	0.00914403	dietWD	2.17403	13.5507	0.160436	0.874324
butyrate	toxin_A	0.598335	0.486761	7.32029	5.36268	5	-78.3779	170.756	179.002	964.558	18	24	0.00914403	analyte_conc:dietLF/LF	3.3923	8.69768	0.390023	0.701096
butyrate	toxin_A	0.598335	0.486761	7.32029	5.36268	5	-78.3779	170.756	179.002	964.558	18	24	0.00914403	analyte_conc:dietWD	0.745248	8.86571	0.0840596	0.933937
butyrate	toxin_B	0.76638	0.732024	1.30458	22.3071	5	-64.1425	142.285	154.107	57.8659	34	40	5.93689e-09	(Intercept)	3.42757	0.847154	4.04598	0.000283777
butyrate	toxin_B	0.76638	0.732024	1.30458	22.3071	5	-64.1425	142.285	154.107	57.8659	34	40	5.93689e-09	analyte_conc	0.397441	0.69835	0.569115	0.573019
butyrate	toxin_B	0.76638	0.732024	1.30458	22.3071	5	-64.1425	142.285	154.107	57.8659	34	40	5.93689e-09	dietLF/LF	1.71173	1.02894	1.66359	0.105386
butyrate	toxin_B	0.76638	0.732024	1.30458	22.3071	5	-64.1425	142.285	154.107	57.8659	34	40	5.93689e-09	dietWD	3.65807	1.15854	3.1575	0.00332862
butyrate	toxin_B	0.76638	0.732024	1.30458	22.3071	5	-64.1425	142.285	154.107	57.8659	34	40	5.93689e-09	analyte_conc:dietLF/LF	1.40729	0.735707	1.91284	0.0642221
butyrate	toxin_B	0.76638	0.732024	1.30458	22.3071	5	-64.1425	142.285	154.107	57.8659	34	40	5.93689e-09	analyte_conc:dietWD	1.31404	0.768235	1.71047	0.0962905
DCA	cecum_infl	0.38053	0.26991	1.55164	3.43999	5	-59.8799	133.76	144.444	67.4124	28	34	0.0201086	(Intercept)	4.63535	0.810367	5.72007	3.89706e-06
DCA	cecum_infl	0.38053	0.26991	1.55164	3.43999	5	-59.8799	133.76	144.444	67.4124	28	34	0.0201086	analyte_conc	-0.363372	0.236732	-1.53495	0.136019
DCA	cecum_infl	0.38053	0.26991	1.55164	3.43999	5	-59.8799	133.76	144.444	67.4124	28	34	0.0201086	dietLF/LF	-2.07157	0.947967	-2.18528	0.0373954
DCA	cecum_infl	0.38053	0.26991	1.55164	3.43999	5	-59.8799	133.76	144.444	67.4124	28	34	0.0201086	dietWD	-2.50169	0.911989	-2.74312	0.0104938
DCA	cecum_infl	0.38053	0.26991	1.55164	3.43999	5	-59.8799	133.76	144.444	67.4124	28	34	0.0201086	analyte_conc:dietLF/LF	1.24167	0.51492	2.4114	0.0226983
DCA	cecum_infl	0.38053	0.26991	1.55164	3.43999	5	-59.8799	133.76	144.444	67.4124	28	34	0.0201086	analyte_conc:dietWD	1.21475	0.498879	2.43496	0.0215196
DCA	colon_infl	0.357341	0.242581	4.03746	3.1138	5	-92.3942	198.788	209.473	456.43	28	34	0.0266578	(Intercept)	10.8061	2.10862	5.12474	1.97197e-05
DCA	colon_infl	0.357341	0.242581	4.03746	3.1138	5	-92.3942	198.788	209.473	456.43	28	34	0.0266578	analyte_conc	-1.62014	0.61599	-2.63014	0.0137131
DCA	colon_infl	0.357341	0.242581	4.03746	3.1138	5	-92.3942	198.788	209.473	456.43	28	34	0.0266578	dietLF/LF	-7.34018	2.46667	-2.97575	0.0059642
DCA	colon_infl	0.357341	0.242581	4.03746	3.1138	5	-92.3942	198.788	209.473	456.43	28	34	0.0266578	dietWD	-5.97002	2.37305	-2.51576	0.0178909
DCA	colon_infl	0.357341	0.242581	4.03746	3.1138	5	-92.3942	198.788	209.473	456.43	28	34	0.0266578	analyte_conc:dietLF/LF	1.95222	1.33985	1.45704	0.156229
DCA	colon_infl	0.357341	0.242581	4.03746	3.1138	5	-92.3942	198.788	209.473	456.43	28	34	0.0266578	analyte_conc:dietWD	4.30477	1.29811	3.31617	0.00253347
DCA	toxin_A	0.582622	0.466683	7.4621	5.02527	5	-78.8384	171.677	179.923	1002.29	18	24	0.0093684	(Intercept)	2.75146	10.9266	0.251812	0.804039
DCA	toxin_A	0.582622	0.466683	7.4621	5.02527	5	-78.8384	171.677	179.923	1002.29	18	24	0.0093684	analyte_conc	0.248719	2.48177	0.100218	0.921279
DCA	toxin_A	0.582622	0.466683	7.4621	5.02527	5	-78.8384	171.677	179.923	1002.29	18	24	0.0093684	dietLF/LF	-13.3231	11.1798	-1.19172	0.248849
DCA	toxin_A	0.582622	0.466683	7.4621	5.02527	5	-78.8384	171.677	179.923	1002.29	18	24	0.0093684	dietWD	2.28312	11.2251	0.203394	0.841109
DCA	toxin_A	0.582622	0.466683	7.4621	5.02527	5	-78.8384	171.677	179.923	1002.29	18	24	0.0093684	analyte_conc:dietLF/LF	2.72497	3.31591	0.821785	0.421952
DCA	toxin_A	0.582622	0.466683	7.4621	5.02527	5	-78.8384	171.677	179.923	1002.29	18	24	0.0093684	analyte_conc:dietWD	0.13342	3.63054	0.0367494	0.971089
DCA	toxin_B	0.217259	0.108545	2.39438	1.99845	5	-93.0295	200.059	212.223	206.39	36	42	0.102376	(Intercept)	3.04473	1.47977	2.05756	0.0469301
DCA	toxin_B	0.217259	0.108545	2.39438	1.99845	5	-93.0295	200.059	212.223	206.39	36	42	0.102376	analyte_conc	-0.00723981	0.407583	-0.0177628	0.985926
DCA	toxin_B	0.217259	0.108545	2.39438	1.99845	5	-93.0295	200.059	212.223	206.39	36	42	0.102376	dietLF/LF	-0.747173	1.66054	-0.449958	0.655439
DCA	toxin_B	0.217259	0.108545	2.39438	1.99845	5	-93.0295	200.059	212.223	206.39	36	42	0.102376	dietWD	0.672431	1.62538	0.413707	0.681543
DCA	toxin_B	0.217259	0.108545	2.39438	1.99845	5	-93.0295	200.059	212.223	206.39	36	42	0.102376	analyte_conc:dietLF/LF	0.0687644	0.410805	0.16739	0.868
DCA	toxin_B	0.217259	0.108545	2.39438	1.99845	5	-93.0295	200.059	212.223	206.39	36	42	0.102376	analyte_conc:dietWD	1.40452	0.7947	1.76736	0.0856448

### Sheet: analyte_models_noDiet
analyte	outcome	r.squared	adj.r.squared	sigma	statistic.x	df	logLik	AIC	BIC	deviance	df.residual	nobs	model.adj.p.value	term	estimate	std.error	statistic.y	term.p.value
butyrate	cecum_infl	0.589534	0.576707	1.18147	45.9602	1	-52.8832	111.766	116.345	44.668	32	34	4.64205e-07	(Intercept)	4.63908	0.36446	12.7286	4.56599e-14
butyrate	cecum_infl	0.589534	0.576707	1.18147	45.9602	1	-52.8832	111.766	116.345	44.668	32	34	4.64205e-07	analyte_conc	1.1409	0.16829	6.77939	1.16051e-07
butyrate	colon_infl	0.365351	0.345518	3.75309	18.4215	1	-92.181	190.362	194.941	450.742	32	34	0.00040844	(Intercept)	8.69599	1.15775	7.51111	1.49417e-08
butyrate	colon_infl	0.365351	0.345518	3.75309	18.4215	1	-92.181	190.362	194.941	450.742	32	34	0.00040844	analyte_conc	2.29449	0.534594	4.29203	0.000153165
butyrate	toxin_A	0.0321961	-0.0117949	10.2781	0.731879	1	-88.9308	183.862	187.396	2324.08	22	24	0.458853	(Intercept)	1.18872	3.94386	0.30141	0.765933
butyrate	toxin_A	0.0321961	-0.0117949	10.2781	0.731879	1	-88.9308	183.862	187.396	2324.08	22	24	0.458853	analyte_conc	1.54695	1.80824	0.855499	0.401496
butyrate	toxin_B	0.570596	0.559296	1.67301	50.4947	1	-76.3166	158.633	163.7	106.36	38	40	1.41494e-07	(Intercept)	5.29994	0.494834	10.7105	4.89666e-13
butyrate	toxin_B	0.570596	0.559296	1.67301	50.4947	1	-76.3166	158.633	163.7	106.36	38	40	1.41494e-07	analyte_conc	1.52855	0.215108	7.10596	1.76868e-08
DCA	cecum_infl	0.0891311	0.0606665	1.76	3.13129	1	-66.434	138.868	143.447	99.1232	32	34	0.138132	(Intercept)	2.41399	0.316982	7.61555	1.12038e-08
DCA	cecum_infl	0.0891311	0.0606665	1.76	3.13129	1	-66.434	138.868	143.447	99.1232	32	34	0.138132	analyte_conc	0.286145	0.161705	1.76955	0.0863328
DCA	colon_infl	0.00289132	-0.0282683	4.70428	0.0927904	1	-99.8614	205.723	210.302	708.168	32	34	0.762632	(Intercept)	4.48677	0.847256	5.29565	8.4065e-06
DCA	colon_infl	0.00289132	-0.0282683	4.70428	0.0927904	1	-99.8614	205.723	210.302	708.168	32	34	0.762632	analyte_conc	0.131661	0.43222	0.304615	0.762632
DCA	toxin_A	0.0726917	0.0305413	10.0608	1.72458	1	-88.4179	182.836	186.37	2226.84	22	24	0.270183	(Intercept)	-2.73598	2.20875	-1.2387	0.22851
DCA	toxin_A	0.0726917	0.0305413	10.0608	1.72458	1	-88.4179	182.836	186.37	2226.84	22	24	0.270183	analyte_conc	1.3139	1.00051	1.31323	0.202637
DCA	toxin_B	0.112404	0.0902139	2.41887	5.06554	1	-95.6695	197.339	202.552	234.038	40	42	0.0599444	(Intercept)	2.86966	0.414184	6.92846	2.35915e-08
DCA	toxin_B	0.112404	0.0902139	2.41887	5.06554	1	-95.6695	197.339	202.552	234.038	40	42	0.0599444	analyte_conc	0.0908168	0.0403509	2.25068	0.0299722

### Sheet: bileCategory_inflammation_w_die
cdiff	tissue	r.squared	adj.r.squared	sigma	statistic.x	df	logLik	AIC	BIC	deviance	df.residual	nobs	model.adj.p.value	term	estimate	std.error	statistic.y	term.p.value
Cd inhibitor	cecum_infl	0.279012	0.140361	1.68814	2.01233	5	-58.8398	131.68	141.94	74.095	26	32	0.146894	(Intercept)	5.69615	1.23749	4.60298	9.58649e-05
Cd inhibitor	cecum_infl	0.279012	0.140361	1.68814	2.01233	5	-58.8398	131.68	141.94	74.095	26	32	0.146894	cd_concentration	-0.380615	0.207839	-1.8313	0.0785386
Cd inhibitor	cecum_infl	0.279012	0.140361	1.68814	2.01233	5	-58.8398	131.68	141.94	74.095	26	32	0.146894	dietLF/LF	-1.39536	4.17499	-0.334218	0.740896
Cd inhibitor	cecum_infl	0.279012	0.140361	1.68814	2.01233	5	-58.8398	131.68	141.94	74.095	26	32	0.146894	dietWD	-2.60125	2.20548	-1.17945	0.2489
Cd inhibitor	cecum_infl	0.279012	0.140361	1.68814	2.01233	5	-58.8398	131.68	141.94	74.095	26	32	0.146894	cd_concentration:dietLF/LF	0.0430357	0.824996	0.0521647	0.958796
Cd inhibitor	cecum_infl	0.279012	0.140361	1.68814	2.01233	5	-58.8398	131.68	141.94	74.095	26	32	0.146894	cd_concentration:dietWD	0.0963414	0.461307	0.208845	0.836197
Cd inhibitor	colon_infl	0.403373	0.279075	4.02615	3.24522	5	-81.0053	176.011	185.819	389.037	24	30	0.0891602	(Intercept)	15.3163	2.95137	5.18956	2.57339e-05
Cd inhibitor	colon_infl	0.403373	0.279075	4.02615	3.24522	5	-81.0053	176.011	185.819	389.037	24	30	0.0891602	cd_concentration	-1.65563	0.495688	-3.34006	0.00273097
Cd inhibitor	colon_infl	0.403373	0.279075	4.02615	3.24522	5	-81.0053	176.011	185.819	389.037	24	30	0.0891602	dietLF/LF	-4.16845	10.0503	-0.414761	0.682001
Cd inhibitor	colon_infl	0.403373	0.279075	4.02615	3.24522	5	-81.0053	176.011	185.819	389.037	24	30	0.0891602	dietWD	-4.32848	5.25998	-0.822907	0.418663
Cd inhibitor	colon_infl	0.403373	0.279075	4.02615	3.24522	5	-81.0053	176.011	185.819	389.037	24	30	0.0891602	cd_concentration:dietLF/LF	0.278614	1.99118	0.139924	0.889887
Cd inhibitor	colon_infl	0.403373	0.279075	4.02615	3.24522	5	-81.0053	176.011	185.819	389.037	24	30	0.0891602	cd_concentration:dietWD	0.0785418	1.1002	0.0713886	0.94368
Cd promoter	cecum_infl	0.279649	0.151015	1.67322	2.17399	5	-62.4447	138.889	149.574	78.3905	28	34	0.146894	(Intercept)	5.6467	2.22993	2.53223	0.0172244
Cd promoter	cecum_infl	0.279649	0.151015	1.67322	2.17399	5	-62.4447	138.889	149.574	78.3905	28	34	0.146894	cd_concentration	-0.290447	0.318496	-0.911934	0.369588
Cd promoter	cecum_infl	0.279649	0.151015	1.67322	2.17399	5	-62.4447	138.889	149.574	78.3905	28	34	0.146894	dietLF/LF	-7.39544	3.72772	-1.98391	0.057148
Cd promoter	cecum_infl	0.279649	0.151015	1.67322	2.17399	5	-62.4447	138.889	149.574	78.3905	28	34	0.146894	dietWD	0.304323	4.04971	0.075147	0.940632
Cd promoter	cecum_infl	0.279649	0.151015	1.67322	2.17399	5	-62.4447	138.889	149.574	78.3905	28	34	0.146894	cd_concentration:dietLF/LF	0.866628	0.501095	1.72947	0.0947373
Cd promoter	cecum_infl	0.279649	0.151015	1.67322	2.17399	5	-62.4447	138.889	149.574	78.3905	28	34	0.146894	cd_concentration:dietWD	-0.206836	0.52041	-0.397448	0.694051
Cd promoter	colon_infl	0.222981	0.0735538	4.46111	1.49224	5	-89.9365	193.873	204.133	517.438	26	32	0.226507	(Intercept)	13.7263	5.94541	2.30873	0.0291663
Cd promoter	colon_infl	0.222981	0.0735538	4.46111	1.49224	5	-89.9365	193.873	204.133	517.438	26	32	0.226507	cd_concentration	-1.06059	0.849168	-1.24898	0.222802
Cd promoter	colon_infl	0.222981	0.0735538	4.46111	1.49224	5	-89.9365	193.873	204.133	517.438	26	32	0.226507	dietLF/LF	-14.5978	10.0922	-1.44644	0.160002
Cd promoter	colon_infl	0.222981	0.0735538	4.46111	1.49224	5	-89.9365	193.873	204.133	517.438	26	32	0.226507	dietWD	7.49035	10.7972	0.693728	0.494005
Cd promoter	colon_infl	0.222981	0.0735538	4.46111	1.49224	5	-89.9365	193.873	204.133	517.438	26	32	0.226507	cd_concentration:dietLF/LF	1.74293	1.34484	1.29602	0.206357
Cd promoter	colon_infl	0.222981	0.0735538	4.46111	1.49224	5	-89.9365	193.873	204.133	517.438	26	32	0.226507	cd_concentration:dietWD	-1.04065	1.38751	-0.750014	0.45998
promoter:inhibitor	cecum_infl	0.425705	0.315264	1.50665	3.85458	5	-55.2002	124.4	134.66	59.0196	26	32	0.0181756	(Intercept)	2.97526	0.624543	4.7639	6.26772e-05
promoter:inhibitor	cecum_infl	0.425705	0.315264	1.50665	3.85458	5	-55.2002	124.4	134.66	59.0196	26	32	0.0181756	cd_concentration	0.475657	0.25137	1.89226	0.0696427
promoter:inhibitor	cecum_infl	0.425705	0.315264	1.50665	3.85458	5	-55.2002	124.4	134.66	59.0196	26	32	0.0181756	dietLF/LF	-3.41858	1.45668	-2.34682	0.0268281
promoter:inhibitor	cecum_infl	0.425705	0.315264	1.50665	3.85458	5	-55.2002	124.4	134.66	59.0196	26	32	0.0181756	dietWD	3.06607	3.17947	0.964334	0.343763
promoter:inhibitor	cecum_infl	0.425705	0.315264	1.50665	3.85458	5	-55.2002	124.4	134.66	59.0196	26	32	0.0181756	cd_concentration:dietLF/LF	0.683911	0.526702	1.29848	0.205523
promoter:inhibitor	cecum_infl	0.425705	0.315264	1.50665	3.85458	5	-55.2002	124.4	134.66	59.0196	26	32	0.0181756	cd_concentration:dietWD	-1.5322	0.823127	-1.86144	0.0740242
promoter:inhibitor	colon_infl	0.415173	0.293334	3.98614	3.40756	5	-80.7057	175.411	185.22	381.343	24	30	0.0181756	(Intercept)	3.25084	1.65235	1.9674	0.0607989
promoter:inhibitor	colon_infl	0.415173	0.293334	3.98614	3.40756	5	-80.7057	175.411	185.22	381.343	24	30	0.0181756	cd_concentration	2.22475	0.665051	3.34524	0.00269659
promoter:inhibitor	colon_infl	0.415173	0.293334	3.98614	3.40756	5	-80.7057	175.411	185.22	381.343	24	30	0.0181756	dietLF/LF	-3.85773	4.05551	-0.951232	0.350969
promoter:inhibitor	colon_infl	0.415173	0.293334	3.98614	3.40756	5	-80.7057	175.411	185.22	381.343	24	30	0.0181756	dietWD	11.6959	8.41192	1.3904	0.177168
promoter:inhibitor	colon_infl	0.415173	0.293334	3.98614	3.40756	5	-80.7057	175.411	185.22	381.343	24	30	0.0181756	cd_concentration:dietLF/LF	-0.414514	1.41356	-0.293241	0.771859
promoter:inhibitor	colon_infl	0.415173	0.293334	3.98614	3.40756	5	-80.7057	175.411	185.22	381.343	24	30	0.0181756	cd_concentration:dietWD	-4.9435	2.17775	-2.27	0.0324723

### Sheet: bileCategory_inflammation_noDie
cdiff	tissue	r.squared	adj.r.squared	sigma	statistic.x	df	logLik	AIC	BIC	deviance	df.residual	nobs	model.adj.p.value	term	estimate	std.error	statistic.y	term.p.value
Cd inhibitor	cecum_infl	0.0487854	0.0170782	1.80513	1.53862	1	-63.2737	132.547	136.945	97.7551	30	32	0.224437	(Intercept)	3.72719	0.948875	3.92801	0.000465204
Cd inhibitor	cecum_infl	0.0487854	0.0170782	1.80513	1.53862	1	-63.2737	132.547	136.945	97.7551	30	32	0.224437	cd_concentration	-0.231955	0.186998	-1.24041	0.224437
Cd inhibitor	colon_infl	0.280177	0.254469	4.09428	10.8985	1	-83.821	173.642	177.846	469.368	28	30	0.0105273	(Intercept)	11.6332	2.15576	5.39634	9.39497e-06
Cd inhibitor	colon_infl	0.280177	0.254469	4.09428	10.8985	1	-83.821	173.642	177.846	469.368	28	30	0.0105273	cd_concentration	-1.40198	0.424677	-3.30128	0.00263182
Cd promoter	cecum_infl	0.0459157	0.0161006	1.80127	1.54001	1	-67.222	140.444	145.023	103.826	32	34	0.224437	(Intercept)	4.5749	1.63275	2.80195	0.00855093
Cd promoter	cecum_infl	0.0459157	0.0161006	1.80127	1.54001	1	-67.222	140.444	145.023	103.826	32	34	0.224437	cd_concentration	-0.260982	0.210304	-1.24097	0.223637
Cd promoter	colon_infl	0.102053	0.0721217	4.46455	3.40955	1	-92.2508	190.502	194.899	597.967	30	32	0.149414	(Intercept)	12.2279	4.07234	3.00268	0.00535373
Cd promoter	colon_infl	0.102053	0.0721217	4.46455	3.40955	1	-92.2508	190.502	194.899	597.967	30	32	0.149414	cd_concentration	-0.965165	0.5227	-1.8465	0.0747068
promoter:inhibitor	cecum_infl	0.000394465	-0.0329257	1.85048	0.0118386	1	-64.0676	134.135	138.533	102.728	30	32	0.914081	(Intercept)	2.5559	0.663801	3.85041	0.000575036
promoter:inhibitor	cecum_infl	0.000394465	-0.0329257	1.85048	0.0118386	1	-64.0676	134.135	138.533	102.728	30	32	0.914081	cd_concentration	0.0220909	0.203031	0.108805	0.914081
promoter:inhibitor	colon_infl	0.0649048	0.0315085	4.66652	1.94347	1	-87.7457	181.491	185.695	609.739	28	30	0.348515	(Intercept)	2.8909	1.71011	1.69047	0.102042
promoter:inhibitor	colon_infl	0.0649048	0.0315085	4.66652	1.94347	1	-87.7457	181.491	185.695	609.739	28	30	0.348515	cd_concentration	0.716922	0.51426	1.39409	0.174257
